# Aberrant N-glycosylation is a therapeutic target in carriers of a common and highly pleiotropic mutation in the manganese transporter ZIP8

**DOI:** 10.1101/2024.06.28.601207

**Authors:** Vartika Tomar, John Kang, Ruxian Lin, Steven R. Brant, Mark Lazarev, Caitlin Tressler, Kristine Glunde, Natasha Zachara, Joanna Melia

## Abstract

The treatment of defective glycosylation in clinical practice has been limited to patients with rare and severe phenotypes associated with congenital disorders of glycosylation (CDG). Carried by approximately 5% of the human population, the discovery of the highly pleiotropic, missense mutation in a manganese transporter ZIP8 has exposed under-appreciated roles for Mn homeostasis and aberrant Mn-dependent glycosyltransferases activity leading to defective N-glycosylation in complex human diseases. Here, we test the hypothesis that aberrant N-glycosylation contributes to disease pathogenesis of ZIP8 A391T-associated Crohn’s disease. Analysis of N-glycan branching in intestinal biopsies demonstrates perturbation in active Crohn’s disease and a genotype-dependent effect characterized by increased truncated N-glycans. A mouse model of ZIP8 391-Thr recapitulates the intestinal glycophenotype of patients carrying mutations in ZIP8. Borrowing from therapeutic strategies employed in the treatment of patients with CDGs, oral monosaccharide therapy with N-acetylglucosamine ameliorates the epithelial N-glycan defect, bile acid dyshomeostasis, intestinal permeability, and susceptibility to chemical-induced colitis in a mouse model of ZIP8 391-Thr. Together, these data support ZIP8 391-Thr alters N-glycosylation to contribute to disease pathogenesis, challenging the clinical paradigm that CDGs are limited to patients with rare diseases. Critically, the defect in glycosylation can be targeted with monosaccharide supplementation, providing an opportunity for genotype-driven, personalized medicine.
