## Supplementary Table 1 for "Aberrant N-glycosylation is a therapeutic target in carriers of a common and highly pleiotropic mutation in the manganese transporter ZIP8"

### Sheet: Supplementary Table 1_DE glycos
Supplementary Table 1. Differential expression of glycosyltransferases of the N-glycosylation cascade in patients with active Crohn’s disease. A secondary analysis of publicly-available bulk RNAseq derived from human ileal biopsies was performed (GSE57945). A curated collection of 79 glycosyltransferase genes related to N-glycosylation were used in the analysis. Discovery determined using the two…
	P value	Mean of severe CD (male+female)	Mean of non IBD control	Difference	SE of difference	t ratio	df	q value	-LOG10(q value)
B3GNT9	<0.000001	5.421	2.794	2.627	0.3019	8.7	103	<0.000001	11.57
GCNT2	<0.000001	2.191	4.107	-1.915	0.2314	8.278	103	<0.000001	10.94
MGAT3	<0.000001	8.895	16.54	-7.65	1.024	7.467	103	<0.000001	9.363
MGAT4B	<0.000001	80.36	131.7	-51.39	7.372	6.97	103	<0.000001	8.435
B3GALT2	<0.000001	1.15	2.245	-1.096	0.1756	6.238	103	<0.000001	7.086
B4GALT1	<0.000001	30.56	19.03	11.53	1.851	6.229	103	<0.000001	7.086
MGAT1	<0.000001	53.22	42.76	10.46	1.724	6.067	103	<0.000001	6.83
MGAT5	<0.000001	11.57	16.31	-4.743	0.8332	5.692	103	<0.000001	6.151
ALG2	<0.000001	15.42	12.95	2.462	0.4419	5.572	103	1e-06	5.97
ALG6	<0.000001	4.909	5.866	-0.9569	0.1744	5.486	103	1e-06	5.853
ST6GALNAC2	2e-06	2.077	1.124	0.9522	0.1907	4.993	103	1.1e-05	4.978
MGAT4A	3e-06	18.85	26.02	-7.175	1.445	4.965	103	1.1e-05	4.966
ST8SIA2	5e-06	0.03722	0.08539	-0.04818	0.009974	4.83	103	1.7e-05	4.76
B4GALT3	1.6e-05	15.18	13.08	2.098	0.4631	4.53	103	5.4e-05	4.268
ST6GALNAC4	4.1e-05	16.19	10.77	5.419	1.265	4.284	103	0.000127	3.896
ST3GAL6	4.3e-05	2.135	1.514	0.6203	0.1451	4.275	103	0.000127	3.896
MGAT2	6.1e-05	22.45	18.52	3.933	0.9403	4.183	103	0.000169	3.771
ST6GALNAC5	0.000105	0.5847	0.3536	0.2311	0.05727	4.036	103	0.000276	3.559
FUT3	0.000243	46.42	33.11	13.31	3.5	3.802	103	0.000607	3.217
ST3GAL2	0.000257	7.532	5.614	1.918	0.5064	3.787	103	0.000607	3.217
STT3A	0.000268	39.54	33.75	5.796	1.536	3.774	103	0.000607	3.217
B4GALNT3	0.000507	4.644	1.575	3.069	0.8548	3.59	103	0.001095	2.961
ST3GAL5	0.00099	7.487	5.488	1.999	0.5896	3.391	103	0.002043	2.69
ST3GAL4	0.001133	7.016	1.966	5.049	1.508	3.349	103	0.002241	2.65
ABO	0.001566	16.62	26.42	-9.795	3.015	3.249	103	0.002974	2.527
B3GNT2	0.001659	10.97	9.099	1.868	0.5781	3.231	103	0.003019	2.52
FUT7	0.001717	1.904	0.9876	0.9168	0.2848	3.22	103	0.003019	2.52
ST8SIA6	0.001914	0.2543	0.1379	0.1163	0.03652	3.185	103	0.003244	2.489
B3GNT8	0.002871	17.03	25.5	-8.479	2.776	3.054	103	0.0047	2.328
B4GALNT4	0.003843	0.7959	1.568	-0.7718	0.2609	2.958	103	0.006081	2.216
ALG5	0.006137	24.95	22.26	2.692	0.9621	2.798	103	0.009398	2.027
B3GALT6	0.006355	6.634	5.789	0.8451	0.3033	2.786	103	0.009427	2.026
ALG9	0.006706	2.729	2.97	-0.2413	0.08719	2.767	103	0.009647	2.016
